# Integrating Genomic and Transcriptomic Data to Reveal Genetic Mechanisms Underlying Piao Chicken Rumpless Trait

**DOI:** 10.1101/2020.03.05.978742

**Authors:** Yun-Mei Wang, Saber Khederzadeh, Shi-Rong Li, Newton Otieno Otecko, David M Irwin, Mukesh Thakur, Xiao-Die Ren, Ming-Shan Wang, Dong-Dong Wu, Ya-Ping Zhang

## Abstract

Piao chicken, a rare Chinese native poultry breed, lacks primary tail structures, such as pygostyle, caudal vertebra, uropygial gland and tail feathers. So far, the molecular mechanisms underlying tail absence in this breed have remained unclear. We employed comprehensive comparative transcriptomic and genomic analyses to unravel potential genetic underpinnings of rumplessness in the Piao chicken. Our results reveal many biological factors involved in tail development and several genomic regions under strong positive selection in this breed. These regions contain candidate genes associated with rumplessness, including *IRX4, IL-18, HSPB2*, and *CRYAB*. Retrieval of quantitative trait loci (QTL) and gene functions implied that rumplessness might be consciously or unconsciously selected along with the high-yield traits in Piao chicken. We hypothesize that strong selection pressures on regulatory elements might lead to gene activity changes in mesenchymal stem cells of the tail bud and eventually result in tail truncation by impeding differentiation and proliferation of the stem cells. Our study provides fundamental insights into early initiation and genetic bases of the rumpless phenotype in Piao chicken.
