## Supplementary material for "Integrating Genomic and Transcriptomic Data to Reveal Genetic Mechanisms Underlying Piao Chicken Rumpless Trait": Table S1

### Sheet: DNASampleInformation
Sample	Breed	Sampling place	Group Abbreviation	Condition	Tissue	Reads	Insert size (bp)	Library layout	Organism	Library strategy	Sequencing platform
PiaoG1	Piao chicken	Zhenyuan, Yunnan, China	Piao	Rumplessness	Adult blood	40125993	300	PAIRED	Gallus gallus	Whole-genome re-sequencing	Illumina HiSeq 2500
PiaoG2	Piao chicken	Zhenyuan, Yunnan, China	Piao	Rumplessness	Adult blood	36522422	300	PAIRED	Gallus gallus	Whole-genome re-sequencing	Illumina HiSeq 2500
PiaoG3	Piao chicken	Zhenyuan, Yunnan, China	Piao	Rumplessness	Adult blood	39991070	300	PAIRED	Gallus gallus	Whole-genome re-sequencing	Illumina HiSeq 2500
PiaoG4	Piao chicken	Zhenyuan, Yunnan, China	Piao	Rumplessness	Adult blood	32368707	300	PAIRED	Gallus gallus	Whole-genome re-sequencing	Illumina HiSeq 2500
PiaoG5	Piao chicken	Zhenyuan, Yunnan, China	Piao	Rumplessness	Adult blood	39814464	300	PAIRED	Gallus gallus	Whole-genome re-sequencing	Illumina HiSeq 2500
PiaoG6	Piao chicken	Zhenyuan, Yunnan, China	Piao	Rumplessness	Adult blood	44202665	300	PAIRED	Gallus gallus	Whole-genome re-sequencing	Illumina HiSeq 2500
PiaoG7	Piao chicken	Zhenyuan, Yunnan, China	Piao	Rumplessness	Adult blood	37784908	300	PAIRED	Gallus gallus	Whole-genome re-sequencing	Illumina HiSeq 2500
PiaoG8	Piao chicken	Zhenyuan, Yunnan, China	Piao	Rumplessness	Adult blood	35748463	300	PAIRED	Gallus gallus	Whole-genome re-sequencing	Illumina HiSeq 2500
PiaoG9	Piao chicken	Zhenyuan, Yunnan, China	Piao	Rumplessness	Adult blood	33877350	300	PAIRED	Gallus gallus	Whole-genome re-sequencing	Illumina HiSeq 2500
PiaoG10	Piao chicken	Zhenyuan, Yunnan, China	Piao	Rumplessness	Adult blood	41761715	300	PAIRED	Gallus gallus	Whole-genome re-sequencing	Illumina HiSeq 2500
PiaoG11	Piao chicken	Zhenyuan, Yunnan, China	Piao	Rumplessness	Adult blood	41852144	300	PAIRED	Gallus gallus	Whole-genome re-sequencing	Illumina HiSeq 2500
PiaoG12	Piao chicken	Zhenyuan, Yunnan, China	Piao	Rumplessness	Adult blood	35168759	300	PAIRED	Gallus gallus	Whole-genome re-sequencing	Illumina HiSeq 2500
PiaoG13	Piao chicken	Zhenyuan, Yunnan, China	Piao	Rumplessness	Adult blood	38712584	300	PAIRED	Gallus gallus	Whole-genome re-sequencing	Illumina HiSeq 2500
PiaoG14	Piao chicken	Zhenyuan, Yunnan, China	Piao	Rumplessness	Adult blood	47603574	300	PAIRED	Gallus gallus	Whole-genome re-sequencing	Illumina HiSeq 2500
PiaoG15	Piao chicken	Zhenyuan, Yunnan, China	Piao	Rumplessness	Adult blood	38193338	300	PAIRED	Gallus gallus	Whole-genome re-sequencing	Illumina HiSeq 2500
PiaoG16	Piao chicken	Zhenyuan, Yunnan, China	Piao	Rumplessness	Adult blood	38458766	300	PAIRED	Gallus gallus	Whole-genome re-sequencing	Illumina HiSeq 2500
PiaoG17	Piao chicken	Zhenyuan, Yunnan, China	Piao	Rumplessness	Adult blood	41380225	300	PAIRED	Gallus gallus	Whole-genome re-sequencing	Illumina HiSeq 2500
PiaoG18	Piao chicken	Zhenyuan, Yunnan, China	Piao	Rumplessness	Adult blood	40916772	300	PAIRED	Gallus gallus	Whole-genome re-sequencing	Illumina HiSeq 2500
PiaoG19	Piao chicken	Zhenyuan, Yunnan, China	Piao	Rumplessness	Adult blood	44919159	300	PAIRED	Gallus gallus	Whole-genome re-sequencing	Illumina HiSeq 2500
PiaoG20	Piao chicken	Zhenyuan, Yunnan, China	Piao	Rumplessness	Adult blood	39502400	300	PAIRED	Gallus gallus	Whole-genome re-sequencing	Illumina HiSeq 2500
CtrlG1	Red Junglefowl	Xishuangbanna, Yunnan, China	YN_XSBN_RJF	Control	Adult blood	286042830	300	PAIRED	Gallus gallus	Whole-genome re-sequencing	Illumina HiSeq 2500
CtrlG2	Red Junglefowl	Xishuangbanna, Yunnan, China	YN_XSBN_RJF	Control	Adult blood	186436306	300	PAIRED	Gallus gallus	Whole-genome re-sequencing	Illumina HiSeq 2500
CtrlG3	Domestic chicken	Hainan, China	HN_DC	Control	Adult blood	177458494	300	PAIRED	Gallus gallus	Whole-genome re-sequencing	Illumina HiSeq 2500
CtrlG4	Red Junglefowl	Xishuangbanna, Yunnan, China	YN_XSBN_RJF	Control	Adult blood	223851144	300	PAIRED	Gallus gallus	Whole-genome re-sequencing	Illumina HiSeq 2500
CtrlG5	Green Junglefowl		GJF	Control	Adult blood	389101674	300	PAIRED	Gallus gallus	Whole-genome re-sequencing	Illumina HiSeq 2500
CtrlG6	Domestic chicken	India	India_DC	Control	Adult blood	53791198	300	PAIRED	Gallus gallus	Whole-genome re-sequencing	Illumina HiSeq 2500
CtrlG7	Domestic chicken	India	India_DC	Control	Adult blood	45918076	300	PAIRED	Gallus gallus	Whole-genome re-sequencing	Illumina HiSeq 2500
CtrlG8	Domestic chicken	India	India_DC	Control	Adult blood	45430040	300	PAIRED	Gallus gallus	Whole-genome re-sequencing	Illumina HiSeq 2500
CtrlG9	Domestic chicken	India	India_DC	Control	Adult blood	50880274	300	PAIRED	Gallus gallus	Whole-genome re-sequencing	Illumina HiSeq 2500
CtrlG10	Domestic chicken	India	India_DC	Control	Adult blood	50622614	300	PAIRED	Gallus gallus	Whole-genome re-sequencing	Illumina HiSeq 2500
CtrlG11	Domestic chicken	India	India_DC	Control	Adult blood	41519910	300	PAIRED	Gallus gallus	Whole-genome re-sequencing	Illumina HiSeq 2500
CtrlG12	Domestic chicken	India	India_DC	Control	Adult blood	50630814	300	PAIRED	Gallus gallus	Whole-genome re-sequencing	Illumina HiSeq 2500
CtrlG13	Domestic chicken	India	India_DC	Control	Adult blood	45486232	300	PAIRED	Gallus gallus	Whole-genome re-sequencing	Illumina HiSeq 2500
CtrlG14	Domestic chicken	India	India_DC	Control	Adult blood	43080422	300	PAIRED	Gallus gallus	Whole-genome re-sequencing	Illumina HiSeq 2500
CtrlG15	Domestic chicken	India	India_DC	Control	Adult blood	41597160	300	PAIRED	Gallus gallus	Whole-genome re-sequencing	Illumina HiSeq 2500
CtrlG16	Domestic chicken	Taiwan	Taiwan_DC	Control	Adult blood	159627437	300	PAIRED	Gallus gallus	Whole-genome re-sequencing	Illumina Genome Analyzer IIx
CtrlG17	Commercial chicken		other	Control	Adult blood	423824896	300	PAIRED	Gallus gallus	Whole-genome re-sequencing	Illumina HiSeq 2500
CtrlG18	Silkie chicken	Taihe, Jiangxi	JX_TH_DC	Control	Adult blood	125172455	300	PAIRED	Gallus gallus	Whole-genome re-sequencing	Illumina Genome Analyzer IIx
CtrlG19	Tibetan chicken	Lingzhi, Tibet	Tibet_LZ_DC	Control	Adult blood	72692474	300	PAIRED	Gallus gallus	Whole-genome re-sequencing	Illumina HiSeq 2500
CtrlG20	Tibetan chicken	Lingzhi, Tibet	Tibet_LZ_DC	Control	Adult blood	66729016	300	PAIRED	Gallus gallus	Whole-genome re-sequencing	Illumina HiSeq 2500
CtrlG21	Tibetan chicken	Lingzhi, Tibet	Tibet_LZ_DC	Control	Adult blood	97346176	300	PAIRED	Gallus gallus	Whole-genome re-sequencing	Illumina HiSeq 2500
CtrlG22	Tibetan chicken	Lingzhi, Tibet	Tibet_LZ_DC	Control	Adult blood	1070223054	300	PAIRED	Gallus gallus	Whole-genome re-sequencing	Illumina HiSeq 2500
CtrlG23	Domestic chicken	Nguyen Đang Chung, Vietnam	Vietnam_DC	Control	Adult blood	39312128	300	PAIRED	Gallus gallus	Whole-genome re-sequencing	Illumina HiSeq 2500
CtrlG24	Domestic chicken	Nguyen Đang Chung, Vietnam	Vietnam_DC	Control	Adult blood	50542096	300	PAIRED	Gallus gallus	Whole-genome re-sequencing	Illumina HiSeq 2500
CtrlG25	Domestic chicken	Nguyen Đang Chung, Vietnam	Vietnam_DC	Control	Adult blood	40901480	300	PAIRED	Gallus gallus	Whole-genome re-sequencing	Illumina HiSeq 2500
CtrlG26	Red Junglefowl	Luchuan, Guangxi	GX_LC_RJF	Control	Adult blood	48377394	300	PAIRED	Gallus gallus	Whole-genome re-sequencing	Illumina HiSeq 2500
CtrlG27	Red Junglefowl	Luchuan, Guangxi	GX_LC_RJF	Control	Adult blood	49732990	300	PAIRED	Gallus gallus	Whole-genome re-sequencing	Illumina HiSeq 2500
CtrlG28	Red Junglefowl	Luchuan, Guangxi	GX_LC_RJF	Control	Adult blood	42497690	300	PAIRED	Gallus gallus	Whole-genome re-sequencing	Illumina HiSeq 2500
CtrlG29	Red Junglefowl	Luchuan, Guangxi	GX_LC_RJF	Control	Adult blood	49089642	300	PAIRED	Gallus gallus	Whole-genome re-sequencing	Illumina HiSeq 2500
CtrlG30	Red Junglefowl	Luchuan, Guangxi	GX_LC_RJF	Control	Adult blood	55889268	300	PAIRED	Gallus gallus	Whole-genome re-sequencing	Illumina HiSeq 2500
CtrlG31	Red Junglefowl	Luchuan, Guangxi	GX_LC_RJF	Control	Adult blood	43090366	300	PAIRED	Gallus gallus	Whole-genome re-sequencing	Illumina HiSeq 2500
CtrlG32	Domestic chicken	Baise, Guangxi	GX_BS_DC	Control	Adult blood	43461346	300	PAIRED	Gallus gallus	Whole-genome re-sequencing	Illumina HiSeq 2500
CtrlG33	Domestic chicken	Baise, Guangxi	GX_BS_DC	Control	Adult blood	39357440	300	PAIRED	Gallus gallus	Whole-genome re-sequencing	Illumina HiSeq 2500
CtrlG34	Domestic chicken	Baise, Guangxi	GX_BS_DC	Control	Adult blood	42545502	300	PAIRED	Gallus gallus	Whole-genome re-sequencing	Illumina HiSeq 2500
CtrlG35	Hetian black chicken	Hetian, Xinjiang	XJ_HT_DC	Control	Adult blood	43250370	300	PAIRED	Gallus gallus	Whole-genome re-sequencing	Illumina HiSeq 2500
CtrlG36	Hetian black chicken	Hetian, Xinjiang	XJ_HT_DC	Control	Adult blood	44480544	300	PAIRED	Gallus gallus	Whole-genome re-sequencing	Illumina HiSeq 2500
CtrlG37	Hetian black chicken	Hetian, Xinjiang	XJ_HT_DC	Control	Adult blood	46480442	300	PAIRED	Gallus gallus	Whole-genome re-sequencing	Illumina HiSeq 2500
CtrlG38	Red Junglefowl	Mangshi, Yunan	YN_MS_RJF	Control	Adult blood	50515178	300	PAIRED	Gallus gallus	Whole-genome re-sequencing	Illumina HiSeq 2500
CtrlG39	Red Junglefowl	Mangshi, Yunan	YN_MS_RJF	Control	Adult blood	42672434	300	PAIRED	Gallus gallus	Whole-genome re-sequencing	Illumina HiSeq 2500
CtrlG40	Red Junglefowl	Mangshi, Yunan	YN_MS_RJF	Control	Adult blood	44824774	300	PAIRED	Gallus gallus	Whole-genome re-sequencing	Illumina HiSeq 2500
CtrlG41	Red Junglefowl	Mangshi, Yunan	YN_MS_RJF	Control	Adult blood	45504246	300	PAIRED	Gallus gallus	Whole-genome re-sequencing	Illumina HiSeq 2500
CtrlG42	Red Junglefowl	Mangshi, Yunan	YN_MS_RJF	Control	Adult blood	45780038	300	PAIRED	Gallus gallus	Whole-genome re-sequencing	Illumina HiSeq 2500
CtrlG43	Red Junglefowl	Mangshi, Yunan	YN_MS_RJF	Control	Adult blood	45236556	300	PAIRED	Gallus gallus	Whole-genome re-sequencing	Illumina HiSeq 2500
CtrlG44	Red Junglefowl	Mangshi, Yunan	YN_MS_RJF	Control	Adult blood	43346310	300	PAIRED	Gallus gallus	Whole-genome re-sequencing	Illumina HiSeq 2500
CtrlG45	Red Junglefowl	Ruili, Yunnan	YN_RL_RJF	Control	Adult blood	44736510	300	PAIRED	Gallus gallus	Whole-genome re-sequencing	Illumina HiSeq 2500
CtrlG46	Langshan chicken	Rudong, Jiangsu	JS_RD_DC	Control	Adult blood	42371894	300	PAIRED	Gallus gallus	Whole-genome re-sequencing	Illumina HiSeq 2500
CtrlG47	Langshan chicken	Rudong, Jiangsu	JS_RD_DC	Control	Adult blood	39647034	300	PAIRED	Gallus gallus	Whole-genome re-sequencing	Illumina HiSeq 2500
CtrlG48	Langshan chicken	Rudong, Jiangsu	JS_RD_DC	Control	Adult blood	38801318	300	PAIRED	Gallus gallus	Whole-genome re-sequencing	Illumina HiSeq 2500
CtrlG49	Anyiwa chicken	Anyi, Jiangxi	JX_AY_DC	Control	Adult blood	42254454	300	PAIRED	Gallus gallus	Whole-genome re-sequencing	Illumina HiSeq 2500
CtrlG50	Anyiwa chicken	Anyi, Jiangxi	JX_AY_DC	Control	Adult blood	41001338	300	PAIRED	Gallus gallus	Whole-genome re-sequencing	Illumina HiSeq 2500
CtrlG51	Dongxiang chicken	Dongxiang, Jiangxi	JX_DX_DC	Control	Adult blood	38807646	300	PAIRED	Gallus gallus	Whole-genome re-sequencing	Illumina HiSeq 2500
CtrlG52	Dongxiang chicken	Dongxiang, Jiangxi	JX_DX_DC	Control	Adult blood	41216862	300	PAIRED	Gallus gallus	Whole-genome re-sequencing	Illumina HiSeq 2500
CtrlG53	Dulong Yuan chicken	Gongshan, Yunnan	YN_GS_DC	Control	Adult blood	46526374	300	PAIRED	Gallus gallus	Whole-genome re-sequencing	Illumina HiSeq 2500
CtrlG54	Dulong Yuan chicken	Gongshan, Yunnan	YN_GS_DC	Control	Adult blood	46563926	300	PAIRED	Gallus gallus	Whole-genome re-sequencing	Illumina HiSeq 2500
CtrlG55	Daweishan chicken	Daweishan, Yunnan	YN_DWS_DC	Control	Adult blood	83340960	300	PAIRED	Gallus gallus	Whole-genome re-sequencing	Illumina HiSeq 2500
CtrlG56	Daweishan chicken	Daweishan, Yunnan	YN_DWS_DC	Control	Adult blood	103891974	300	PAIRED	Gallus gallus	Whole-genome re-sequencing	Illumina HiSeq 2500
CtrlG57	Daweishan chicken	Daweishan, Yunnan	YN_DWS_DC	Control	Adult blood	73722490	300	PAIRED	Gallus gallus	Whole-genome re-sequencing	Illumina HiSeq 2500
CtrlG58	Daweishan chicken	Daweishan, Yunnan	YN_DWS_DC	Control	Adult blood	70398230	300	PAIRED	Gallus gallus	Whole-genome re-sequencing	Illumina HiSeq 2500
CtrlG59	Aijiaoji chicken	Dali, Yunnan	YN_DL_DC	Control	Adult blood	79173974	300	PAIRED	Gallus gallus	Whole-genome re-sequencing	Illumina HiSeq 2500
CtrlG60	Aijiaoji chicken	Dali, Yunnan	YN_DL_DC	Control	Adult blood	83701934	300	PAIRED	Gallus gallus	Whole-genome re-sequencing	Illumina HiSeq 2500
CtrlG61	Aijiaoji chicken	Dali, Yunnan	YN_DL_DC	Control	Adult blood	84776678	300	PAIRED	Gallus gallus	Whole-genome re-sequencing	Illumina HiSeq 2500
CtrlG62	YuanBao chicken	Jiangsu	JS_DC	Control	Adult blood	69151874	300	PAIRED	Gallus gallus	Whole-genome re-sequencing	Illumina HiSeq 2500
CtrlG63	YuanBao chicken	Jiangsu	JS_DC	Control	Adult blood	66329922	300	PAIRED	Gallus gallus	Whole-genome re-sequencing	Illumina HiSeq 2500
CtrlG64	YuanBao chicken	Jiangsu	JS_DC	Control	Adult blood	78068316	300	PAIRED	Gallus gallus	Whole-genome re-sequencing	Illumina HiSeq 2500
CtrlG65	YuanBao chicken	Jiangsu	JS_DC	Control	Adult blood	69491704	300	PAIRED	Gallus gallus	Whole-genome re-sequencing	Illumina HiSeq 2500
CtrlG66	YuanBao chicken	Jiangsu	JS_DC	Control	Adult blood	61905014	300	PAIRED	Gallus gallus	Whole-genome re-sequencing	Illumina HiSeq 2500
CtrlG67	Silkie chicken	Taihe, Jiangxi	JX_TH_DC	Control	Adult blood	92731636	300	PAIRED	Gallus gallus	Whole-genome re-sequencing	Illumina HiSeq 2500
CtrlG68	Silkie chicken	Taihe, Jiangxi	JX_TH_DC	Control	Adult blood	87307320	300	PAIRED	Gallus gallus	Whole-genome re-sequencing	Illumina HiSeq 2500
CtrlG69	Silkie chicken	Taihe, Jiangxi	JX_TH_DC	Control	Adult blood	133200552	300	PAIRED	Gallus gallus	Whole-genome re-sequencing	Illumina HiSeq 2500
CtrlG70	XingHua chicken	Guangzhou, Guangdong	GD_GZ_DC	Control	Adult blood	103039448	300	PAIRED	Gallus gallus	Whole-genome re-sequencing	Illumina HiSeq 2500
CtrlG71	XingHua chicken	Guangzhou, Guangdong	GD_GZ_DC	Control	Adult blood	115918588	300	PAIRED	Gallus gallus	Whole-genome re-sequencing	Illumina HiSeq 2500
CtrlG72	Qingyuan chicken	Qingyuan, Guangzhou	GZ_QY_DC	Control	Adult blood	66042948	300	PAIRED	Gallus gallus	Whole-genome re-sequencing	Illumina HiSeq 2500
CtrlG73	Qingyuan chicken	Qingyuan, Guangzhou	GZ_QY_DC	Control	Adult blood	149522486	300	PAIRED	Gallus gallus	Whole-genome re-sequencing	Illumina HiSeq 2500
CtrlG74	Yanjin silkie chicken	Zhaotong, Yunnan	YN_ZT_DC	Control	Adult blood	40450892	300	PAIRED	Gallus gallus	Whole-genome re-sequencing	Illumina HiSeq 2500
CtrlG75	Domestic chicken	Xishuangbanna, Yunnan, China	YN_XSBN_DC	Control	Adult blood	269483358	300	PAIRED	Gallus gallus	Whole-genome re-sequencing	Illumina HiSeq 2500
CtrlG76	Domestic chicken	Xishuangbanna, Yunnan, China	YN_XSBN_DC	Control	Adult blood	231220158	300	PAIRED	Gallus gallus	Whole-genome re-sequencing	Illumina HiSeq 2500
CtrlG77	Domestic chicken	Xishuangbanna, Yunnan, China	YN_XSBN_DC	Control	Adult blood	206893558	300	PAIRED	Gallus gallus	Whole-genome re-sequencing	Illumina HiSeq 2500
CtrlG78	Game fowl	Xishuangbanna, Yunnan, China	YN_XSBN_DC	Control	Adult blood	197447538	300	PAIRED	Gallus gallus	Whole-genome re-sequencing	Illumina HiSeq 2500
CtrlG79	Game fowl	Xishuangbanna, Yunnan, China	YN_XSBN_DC	Control	Adult blood	366536304	300	PAIRED	Gallus gallus	Whole-genome re-sequencing	Illumina HiSeq 2500
CtrlG80	Game fowl	Xishuangbanna, Yunnan, China	YN_XSBN_DC	Control	Adult blood	167723160	300	PAIRED	Gallus gallus	Whole-genome re-sequencing	Illumina HiSeq 2500
CtrlG81	Game fowl	Xishuangbanna, Yunnan, China	YN_XSBN_DC	Control	Adult blood	211588200	300	PAIRED	Gallus gallus	Whole-genome re-sequencing	Illumina HiSeq 2500
CtrlG82	Game fowl	Xishuangbanna, Yunnan, China	YN_XSBN_DC	Control	Adult blood	124175720	300	PAIRED	Gallus gallus	Whole-genome re-sequencing	Illumina HiSeq 2500
CtrlG83	Game fowl	Xishuangbanna, Yunnan, China	YN_XSBN_DC	Control	Adult blood	222997666	300	PAIRED	Gallus gallus	Whole-genome re-sequencing	Illumina HiSeq 2500
CtrlG84	Domestic chicken	Xishuangbanna, Yunnan, China	YN_XSBN_DC	Control	Adult blood	235001290	300	PAIRED	Gallus gallus	Whole-genome re-sequencing	Illumina HiSeq 2500
CtrlG85	Domestic chicken	Xishuangbanna, Yunnan, China	YN_XSBN_DC	Control	Adult blood	178477396	300	PAIRED	Gallus gallus	Whole-genome re-sequencing	Illumina HiSeq 2500
CtrlG86	Domestic chicken	Xishuangbanna, Yunnan, China	YN_XSBN_DC	Control	Adult blood	508596074	300	PAIRED	Gallus gallus	Whole-genome re-sequencing	Illumina HiSeq 2500
CtrlG87	Game fowl	Xishuangbanna, Yunnan, China	YN_XSBN_DC	Control	Adult blood	198442888	300	PAIRED	Gallus gallus	Whole-genome re-sequencing	Illumina HiSeq 2500
CtrlG88	Domestic chicken	Xishuangbanna, Yunnan, China	YN_XSBN_DC	Control	Adult blood	301822858	300	PAIRED	Gallus gallus	Whole-genome re-sequencing	Illumina HiSeq 2500
CtrlG89	Domestic chicken	Xishuangbanna, Yunnan, China	YN_XSBN_DC	Control	Adult blood	266469886	300	PAIRED	Gallus gallus	Whole-genome re-sequencing	Illumina HiSeq 2500
CtrlG90	Game fowl	Xishuangbanna, Yunnan, China	YN_XSBN_DC	Control	Adult blood	304813956	300	PAIRED	Gallus gallus	Whole-genome re-sequencing	Illumina HiSeq 2500
CtrlG91	Tibetan chicken	Rikaze, Tibet	Tibet_Rikaze_DC	Control	Adult blood	381323698	300	PAIRED	Gallus gallus	Whole-genome re-sequencing	Illumina HiSeq 2500
CtrlG92	Tibetan chicken	Lingzhi, Tibet	Tibet_LZ_DC	Control	Adult blood	222813514	300	PAIRED	Gallus gallus	Whole-genome re-sequencing	Illumina HiSeq 2500
CtrlG93	Tibetan chicken	Lingzhi, Tibet	Tibet_LZ_DC	Control	Adult blood	71168420	300	PAIRED	Gallus gallus	Whole-genome re-sequencing	Illumina HiSeq 2500
CtrlG94	Red Junglefowl	Xishuangbanna, Yunnan, China	YN_XSBN_RJF	Control	Adult blood	402348272	300	PAIRED	Gallus gallus	Whole-genome re-sequencing	Illumina HiSeq 2500
CtrlG95	Tibetan chicken	Lingzhi, Tibet	Tibet_LZ_DC	Control	Adult blood	187695392	300	PAIRED	Gallus gallus	Whole-genome re-sequencing	Illumina HiSeq 2500
CtrlG96	Tibetan chicken	Lingzhi, Tibet	Tibet_LZ_DC	Control	Adult blood	149507758	300	PAIRED	Gallus gallus	Whole-genome re-sequencing	Illumina HiSeq 2500
CtrlG97	Tibetan chicken	Lingzhi, Tibet	Tibet_LZ_DC	Control	Adult blood	151484154	300	PAIRED	Gallus gallus	Whole-genome re-sequencing	Illumina HiSeq 2500
CtrlG98	Tibetan chicken	Lingzhi, Tibet	Tibet_LZ_DC	Control	Adult blood	186610084	300	PAIRED	Gallus gallus	Whole-genome re-sequencing	Illumina HiSeq 2500

### Sheet: RNASampleInformation
Sample	Organism	Breed	Development stage	Condition	Tissue	Read	Insert size (bp)	Library layout	Library strategy	Sequencing platform
PiaoT1	Gallus gallus	Piao chicken	Day7	Rumplessness	The posterior end of embryo	41275762	300	PAIRED	RNA-Seq	Illumina HiSeq 2500
PiaoT2	Gallus gallus	Piao chicken	Day7	Rumplessness	The posterior end of embryo	35668912	300	PAIRED	RNA-Seq	Illumina HiSeq 2500
PiaoT3	Gallus gallus	Piao chicken	Day7	Rumplessness	The posterior end of embryo	39658392	300	PAIRED	RNA-Seq	Illumina HiSeq 2500
PiaoT4	Gallus gallus	Piao chicken	Day8	Rumplessness	The posterior end of embryo	41822842	300	PAIRED	RNA-Seq	Illumina HiSeq 2500
PiaoT5	Gallus gallus	Piao chicken	Day8	Rumplessness	The posterior end of embryo	38022096	300	PAIRED	RNA-Seq	Illumina HiSeq 2500
PiaoT6	Gallus gallus	Piao chicken	Day8	Rumplessness	The posterior end of embryo	39213446	300	PAIRED	RNA-Seq	Illumina HiSeq 2500
PiaoT7	Gallus gallus	Piao chicken	Day9	Rumplessness	The posterior end of embryo	37535136	300	PAIRED	RNA-Seq	Illumina HiSeq 2500
PiaoT8	Gallus gallus	Piao chicken	Day9	Rumplessness	The posterior end of embryo	36304426	300	PAIRED	RNA-Seq	Illumina HiSeq 2500
PiaoT9	Gallus gallus	Piao chicken	Day9	Rumplessness	The posterior end of embryo	36567680	300	PAIRED	RNA-Seq	Illumina HiSeq 2500
CtrlT1	Gallus gallus	Wuding chicken	Day7	Control	The posterior end of embryo	34114594	300	PAIRED	RNA-Seq	Illumina HiSeq 2500
CtrlT2	Gallus gallus	Wuding chicken	Day7	Control	The posterior end of embryo	38017046	300	PAIRED	RNA-Seq	Illumina HiSeq 2500
CtrlT3	Gallus gallus	Wuding chicken	Day8	Control	The posterior end of embryo	36881496	300	PAIRED	RNA-Seq	Illumina HiSeq 2500
CtrlT4	Gallus gallus	Wuding chicken	Day8	Control	The posterior end of embryo	35027284	300	PAIRED	RNA-Seq	Illumina HiSeq 2500
CtrlT5	Gallus gallus	Wuding chicken	Day9	Control	The posterior end of embryo	41900764	300	PAIRED	RNA-Seq	Illumina HiSeq 2500
CtrlT6	Gallus gallus	Wuding chicken	Day9	Control	The posterior end of embryo	36338978	300	PAIRED	RNA-Seq	Illumina HiSeq 2500
CtrlT7	Gallus gallus	Henan chicken	Day7	Control	The posterior end of embryo	40502806	300	PAIRED	RNA-Seq	Illumina HiSeq 2500
CtrlT8	Gallus gallus	Henan chicken	Day7	Control	The posterior end of embryo	38204026	300	PAIRED	RNA-Seq	Illumina HiSeq 2500
CtrlT9	Gallus gallus	Henan chicken	Day8	Control	The posterior end of embryo	33550200	300	PAIRED	RNA-Seq	Illumina HiSeq 2500
CtrlT10	Gallus gallus	Henan chicken	Day8	Control	The posterior end of embryo	33870050	300	PAIRED	RNA-Seq	Illumina HiSeq 2500
CtrlT11	Gallus gallus	Henan chicken	Day9	Control	The posterior end of embryo	35139938	300	PAIRED	RNA-Seq	Illumina HiSeq 2500
CtrlT12	Gallus gallus	Henan chicken	Day9	Control	The posterior end of embryo	36010750	300	PAIRED	RNA-Seq	Illumina HiSeq 2500
