## Supplementary material for "Integrating Genomic and Transcriptomic Data to Reveal Genetic Mechanisms Underlying Piao Chicken Rumpless Trait": Table S4

### Sheet: M4
Gene name	Ensembl ID	Absolute gene significance (GS)	Absolute Module membership (kME)	Intramodular connectivity
ZNF503	ENSGALG00000004994	0.878134	0.97421	36.6845
JARID2	ENSGALG00000012702	0.891193	0.956055	34.7357
LPHN2	ENSGALG00000008871	0.865136	0.946032	31.8179
TRIO	ENSGALG00000012979	0.94764	0.881183	29.7536
MEIS1	ENSGALG00000008774	0.879825	0.938693	29.6219
ARID1B	ENSGALG00000013683	0.759109	0.922678	28.5749
MBNL3	ENSGALG00000029157	0.740008	0.936244	28.4564
MGEA5	ENSGALG00000007697	0.876182	0.916674	27.9929
CELSR1	ENSGALG00000013399	0.799504	0.951237	27.7095
GTF2H1	ENSGALG00000006281	0.894576	0.90392	27.4759
LATS1	ENSGALG00000012386	0.77052	0.936672	27.4697
NR2F2	ENSGALG00000007000	0.853166	0.905685	27.2255
EP300	ENSGALG00000011992	0.63122	0.889873	26.2729
KCTD6	ENSGALG00000007111	0.805109	0.916655	26.2709
HIVEP1	ENSGALG00000012739	0.896786	0.92675	26.2427
SETD2	ENSGALG00000005508	0.63871	0.900253	25.8332
ENSGALG00000007038	ENSGALG00000007038	0.848189	0.931144	24.9178
BCOR	ENSGALG00000016245	0.800699	0.910693	24.9012
NCOR2	ENSGALG00000003120	0.789232	0.931125	24.688
WBP11	ENSGALG00000011745	0.753081	0.937081	24.5824
PROSER1	ENSGALG00000017038	0.913305	0.904191	23.8346
FGFR1OP2	ENSGALG00000014084	0.830653	0.911875	23.5234
MAST2	ENSGALG00000010313	0.818394	0.911772	23.1252
DIP2C	ENSGALG00000006652	0.900433	0.870304	23.0421
NUFIP1	ENSGALG00000016972	0.838275	0.910703	22.5549
CACNA1H	ENSGALG00000005215	0.872372	0.905513	22.5268
AUTS2	ENSGALG00000001153	0.869126	0.894478	22.4521
AR	ENSGALG00000004596	0.816407	0.873152	22.0461
CHERP	ENSGALG00000003824	0.613153	0.875778	21.768
TBX3	ENSGALG00000008250	0.800182	0.866693	21.6767
ING3	ENSGALG00000009023	0.888339	0.883288	21.6647
ZNF628	ENSGALG00000029178	0.773838	0.927494	21.5553
RBM15B	ENSGALG00000002372	0.831645	0.913147	21.3974
RARB	ENSGALG00000011298	0.905244	0.870186	21.3944
CDK13	ENSGALG00000012316	0.702738	0.883764	21.3861
C21H1ORF144	ENSGALG00000003734	0.768525	0.891549	21.3634
MPRIP	ENSGALG00000004798	0.677539	0.898552	21.2137
TRA2B	ENSGALG00000006531	0.791507	0.917137	21.1889
TNRC18	ENSGALG00000004561	0.610249	0.871626	21.1698
ARID5B	ENSGALG00000002991	0.770605	0.941164	21.1082
ERLIN2	ENSGALG00000003092	0.81911	0.922725	21.1026
OSR1	ENSGALG00000016473	0.780802	0.931653	21.0241
TSHZ3	ENSGALG00000004528	0.838696	0.896265	20.9114
PHACTR2	ENSGALG00000013768	0.832167	0.928045	20.8502
MYST2	ENSGALG00000009944	0.764482	0.919776	20.8445
DOCK1	ENSGALG00000009781	0.731827	0.901296	20.3945
MAML2	ENSGALG00000017199	0.813024	0.905009	20.2706
LPHN3	ENSGALG00000011319	0.823802	0.889493	20.1314
GATA2	ENSGALG00000005909	0.778213	0.872678	20.0578
KLF11	ENSGALG00000016440	0.785231	0.912849	19.7892
TCF21	ENSGALG00000029024	0.763366	0.89054	19.7838
JMJD1C	ENSGALG00000002942	0.828538	0.910404	19.2774
TMC3	ENSGALG00000006376	0.814663	0.880793	19.2703
PTPRM	ENSGALG00000013902	0.891925	0.874254	19.2534
ALCAM	ENSGALG00000015348	0.863151	0.872133	19.1844
MED13L	ENSGALG00000008238	0.836477	0.908654	19.1485
ENSGALG00000004653	ENSGALG00000004653	0.853238	0.899358	18.8664
PCF11	ENSGALG00000017249	0.714587	0.896979	18.497
ARRDC4	ENSGALG00000007012	0.826267	0.852979	18.2025
ZC3H6	ENSGALG00000008269	0.800401	0.89	18.146
C6H10ORF32	ENSGALG00000008124	0.920779	0.846643	18.1371
CNTFR	ENSGALG00000028140	0.795674	0.920407	18.0283
FBN1	ENSGALG00000004960	0.779671	0.896102	17.7574
ROBO1	ENSGALG00000015511	0.715849	0.89532	17.7164
DUSP12	ENSGALG00000007084	0.882839	0.846039	17.5878
MED15	ENSGALG00000006430	0.653011	0.885551	17.3648
PTPRF	ENSGALG00000010053	0.701771	0.901081	17.2628
ENSGALG00000005210	ENSGALG00000005210	0.772135	0.873099	16.882
ENSGALG00000021694	ENSGALG00000021694	0.657979	0.867173	16.8695
PCIF1	ENSGALG00000023547	0.742565	0.830032	16.7714
CBLL1	ENSGALG00000027723	0.773203	0.881094	16.6974
MORC2	ENSGALG00000007512	0.698073	0.891718	16.5247
RGL1	ENSGALG00000004728	0.737368	0.915473	16.3865
ASAP1	ENSGALG00000016302	0.804594	0.886859	16.3646
CPSF6	ENSGALG00000019355	0.491905	0.810918	16.2623
RHOBTB1	ENSGALG00000003073	0.673991	0.869591	16.0714
CBFA2T2	ENSGALG00000003096	0.818992	0.870907	16.0651
PLCG1	ENSGALG00000003750	0.530197	0.809373	16.0181
ACVR2A	ENSGALG00000012444	0.522903	0.804768	15.9387
RIL	ENSGALG00000027627	0.662084	0.85613	15.7641
PBX1A	ENSGALG00000003429	0.794226	0.8629	15.7345
FAM107B	ENSGALG00000028708	0.734185	0.896649	15.6306
FAM19A4	ENSGALG00000028292	0.834367	0.861176	15.5568
MED13	ENSGALG00000005230	0.656376	0.870546	15.514
c-met	ENSGALG00000009390	0.761667	0.880754	15.4798
WDR82	ENSGALG00000025904	0.772814	0.895018	15.4017
RNF126	ENSGALG00000001399	0.835331	0.877424	15.3874
TLK2	ENSGALG00000000410	0.718196	0.835174	15.3291
CAND1	ENSGALG00000009899	0.619855	0.857534	15.2658
MMADHC	ENSGALG00000012473	0.528441	0.804339	15.2509
PTPRJ	ENSGALG00000006382	0.834942	0.880574	15.2328
GSC	ENSGALG00000010974	0.759377	0.85558	15.2051
NOTCH2	ENSGALG00000002922	0.587808	0.82777	15.2043
SAP130	ENSGALG00000002070	0.581196	0.855561	15.1723
LXR	ENSGALG00000008202	0.797174	0.817502	15.152
NHS	ENSGALG00000016543	0.852013	0.845019	15.0369
PPP2R2A	ENSGALG00000000235	0.648069	0.853405	14.914
GTF2B	ENSGALG00000006205	0.823445	0.877235	14.8736
CHRM3	ENSGALG00000010778	0.881102	0.868754	14.7437
ANKRD17	ENSGALG00000011642	0.665566	0.851973	14.6642
SLC12A9	ENSGALG00000027283	0.878583	0.833394	14.5739
ANKRD11	ENSGALG00000006222	0.562207	0.819079	14.5461
KIAA1217	ENSGALG00000007766	0.607927	0.839106	14.4355
PPAP2B	ENSGALG00000010818	0.753044	0.85307	14.4077
CCM2	ENSGALG00000005612	0.595888	0.823467	14.296
PANK2	ENSGALG00000015978	0.862048	0.875506	14.2904
TRAF3IP2	ENSGALG00000015026	0.798063	0.873839	14.0761
EIF1	ENSGALG00000028517	0.828494	0.85995	14.0695
ARHGEF11	ENSGALG00000013261	0.797143	0.873727	14.0263
TRERF1	ENSGALG00000009896	0.832022	0.852064	13.6008
RUNDC1	ENSGALG00000002856	0.803304	0.840654	13.519
LYPD6B	ENSGALG00000028759	0.710037	0.888489	13.4542
SFRP1	ENSGALG00000003473	0.88389	0.85085	13.3293
NRP2	ENSGALG00000008621	0.813247	0.858393	13.3257
MKL1	ENSGALG00000012024	0.538374	0.819249	13.2616
ENSGALG00000011926	ENSGALG00000011926	0.708815	0.837534	13.2567
EIF1B	ENSGALG00000011941	0.673346	0.844261	13.2287
ZNF687	ENSGALG00000029036	0.704463	0.879845	13.2166
SPPL3	ENSGALG00000006979	0.619194	0.83337	13.211
DHRS3	ENSGALG00000004256	0.785284	0.846544	13.21
MTMR8	ENSGALG00000007590	0.839374	0.837384	13.2074
DEDD	ENSGALG00000007589	0.736497	0.877333	13.0991
TMEM26	ENSGALG00000025862	0.755686	0.84302	13.0517
GET4	ENSGALG00000003798	0.790061	0.835581	13.0335
CDCA7L	ENSGALG00000010908	0.590954	0.802215	13.0303
PTK7	ENSGALG00000008609	0.595575	0.834074	13.0172
GALNT1	ENSGALG00000013135	0.795453	0.892319	13.01
AXIN2	ENSGALG00000004021	0.595321	0.818194	12.8636
ENSGALG00000022964	ENSGALG00000022964	0.70974	0.843488	12.8531
LHX6	ENSGALG00000001347	0.776173	0.86526	12.7028
SCAF4	ENSGALG00000015850	0.731397	0.854597	12.5433
CDK12	ENSGALG00000001731	0.677721	0.838166	12.5412
CHRDL1	ENSGALG00000008072	0.836559	0.833084	12.2381
CLCN5	ENSGALG00000007234	0.897962	0.81169	12.1504
WDR33	ENSGALG00000002043	0.641968	0.842209	12.1034
ASXL1	ENSGALG00000006612	0.757143	0.85328	11.9811
PARP12	ENSGALG00000012788	0.832578	0.868366	11.849
TMOD3	ENSGALG00000004710	0.786249	0.804485	11.7842
PCTP	ENSGALG00000003099	0.718737	0.837515	11.7686
DDX6	ENSGALG00000021251	0.647908	0.835701	11.7408
CCNK	ENSGALG00000011138	0.637436	0.838784	11.7172
TCEA2	ENSGALG00000005976	0.880742	0.838284	11.629
RPTOR	ENSGALG00000006938	0.702519	0.853223	11.627
PDE7A	ENSGALG00000015516	0.690812	0.836286	11.3722
PTGS1	ENSGALG00000001314	0.751022	0.831194	11.3142
C17orf59	ENSGALG00000028145	0.859306	0.8253	11.2387
NCOA1	ENSGALG00000016617	0.746602	0.869249	11.1216
KIF26B	ENSGALG00000010664	0.783482	0.841491	11.0613
DDX3X	ENSGALG00000016231	0.866495	0.861177	11.0538
PM20D2	ENSGALG00000015779	0.881636	0.805704	11.0232
ADD3	ENSGALG00000008542	0.830331	0.801299	11.0199
USP3	ENSGALG00000003427	0.628741	0.840095	10.9897
TOMM70A	ENSGALG00000015285	0.721386	0.870342	10.8415
MBIP	ENSGALG00000010096	0.805109	0.830534	10.7447
LYPD6	ENSGALG00000012470	0.6734	0.81724	10.7023
MAPKAPK5	ENSGALG00000004743	0.711224	0.84343	10.688
WBSCR17	ENSGALG00000001130	0.751026	0.826842	10.6476
SKP1	ENSGALG00000006474	0.828689	0.856688	10.5838
MAP3K7	ENSGALG00000015596	0.603144	0.816001	10.4915
ADAM12	ENSGALG00000012740	0.834031	0.816972	10.4801
SH3BP2	ENSGALG00000015665	0.737715	0.82761	10.3856
SLIT2	ENSGALG00000014419	0.760668	0.819056	10.2541
PCDH10	ENSGALG00000009719	0.683076	0.85904	10.1934
EPGN	ENSGALG00000010859	0.831101	0.817444	10.101
CDK8	ENSGALG00000017104	0.681159	0.832417	10.0867
WWP1	ENSGALG00000015869	0.871037	0.806324	10.0391
ENSGALG00000011687	ENSGALG00000011687	0.674242	0.842036	10.0336
PCNX	ENSGALG00000000296	0.734735	0.857437	9.99447
MCM4	ENSGALG00000012915	0.566468	0.804214	9.98588
OGFOD1	ENSGALG00000003071	0.8286	0.824381	9.98143
OSBPL5	ENSGALG00000006401	0.729343	0.839332	9.8975
SP4	ENSGALG00000010905	0.676364	0.827574	9.89473
MORN5	ENSGALG00000001352	0.843916	0.853606	9.7905
PRNP	ENSGALG00000000209	0.871674	0.838126	9.54683
ISPD	ENSGALG00000010795	0.891878	0.811532	9.53043
CHAMP1	ENSGALG00000016813	0.564718	0.802765	9.37893
APBB1IP	ENSGALG00000007579	0.726972	0.821713	9.33081
PEAR1	ENSGALG00000028622	0.850833	0.823966	9.1979
VPS26A	ENSGALG00000004174	0.546102	0.805394	9.03659
GPR146	ENSGALG00000004058	0.862267	0.80144	9.02571
cNFI-A4	ENSGALG00000010924	0.798532	0.811682	8.92253
TRMT44	ENSGALG00000015594	0.80202	0.838819	8.90825
ARHGEF7	ENSGALG00000016851	0.745391	0.838462	8.59114
MNT	ENSGALG00000005830	0.818941	0.831614	8.51589
TPD52	ENSGALG00000015744	0.760154	0.802322	8.37108
SENP2	ENSGALG00000006496	0.816467	0.823586	8.29785
UTRN	ENSGALG00000012256	0.762425	0.815801	8.28797
CYP7B1	ENSGALG00000015512	0.729652	0.824172	8.27238
ZNF318	ENSGALG00000010426	0.726988	0.809319	7.46025
PGRMC2	ENSGALG00000010209	0.730277	0.816699	7.39721
ACOT13	ENSGALG00000013632	0.707882	0.826826	7.39101
WDR44	ENSGALG00000005997	0.681781	0.831664	7.16088
BIRC2	ENSGALG00000017186	0.836874	0.800446	7.10531
POFUT1	ENSGALG00000006594	0.672859	0.808238	7.044
RAB20	ENSGALG00000016844	0.804169	0.818784	6.969
TAF8	ENSGALG00000003498	0.78144	0.80462	6.89155
RNF6	ENSGALG00000017105	0.767183	0.802497	6.69038
ETV4	ENSGALG00000001188	0.705729	0.802433	6.4271
GNAI1	ENSGALG00000008382	0.773361	0.802999	6.39807
RIN3	ENSGALG00000010806	0.630506	0.807294	6.36979
RWDD1	ENSGALG00000014953	0.779134	0.816827	6.16069
UBE2J2	ENSGALG00000001848	0.718134	0.804468	6.02385
BRF1	ENSGALG00000011705	0.697126	0.806611	5.88351
TBC1D22A	ENSGALG00000006975	0.715341	0.801988	5.77775
AGO3	ENSGALG00000021631	0.780444	0.825378	5.48128

### Sheet: M5
Gene name	Ensembl ID	Absolute gene significance (GS)	Absolute Module membership (kME)	Intramodular connectivity
COL9A3	ENSGALG00000005628	-0.388195	0.900177	21.8361
COL9A2	ENSGALG00000027526	-0.423312	0.919802	21.3037
LECT1	ENSGALG00000016945	-0.541347	0.940015	21.1708
WWP2	ENSGALG00000000699	-0.572513	0.95297	20.2207
SUSD5	ENSGALG00000011973	-0.557385	0.907208	19.7517
COL8A2	ENSGALG00000002298	-0.63287	0.953304	19.5432
THBS1	ENSGALG00000009626	-0.654632	0.93509	17.5303
cKv1.1	ENSGALG00000000447	-0.614888	0.928789	16.8833
COL9A1	ENSGALG00000015970	-0.395699	0.810814	16.8655
ACAN	ENSGALG00000006725	-0.332607	0.803643	15.9392
PPP1R17	ENSGALG00000012226	-0.363689	0.851478	15.4355
C18H17ORF67	ENSGALG00000024428	-0.506433	0.862488	14.8476
ATP10A	ENSGALG00000016746	-0.560866	0.88784	14.0877
PAPSS2	ENSGALG00000003689	-0.475058	0.878825	13.9311
PLSCR5	ENSGALG00000006807	-0.721578	0.944958	13.7057
ZIC4	ENSGALG00000006810	-0.648537	0.936054	13.6917
ZIC1	ENSGALG00000006811	-0.720611	0.921321	13.5764
TMEM47	ENSGALG00000027198	-0.700809	0.90787	13.4233
ENSGALG00000006805	ENSGALG00000006805	-0.628742	0.928262	13.1273
FOXC2	ENSGALG00000022940	-0.371008	0.811768	13.0666
GRIK1	ENSGALG00000015835	-0.577263	0.877883	13.0324
GPR126	ENSGALG00000013803	-0.659193	0.910512	12.868
ARSH	ENSGALG00000016636	-0.601967	0.88231	12.8277
KCNJ3	ENSGALG00000012537	-0.261794	0.830918	12.6244
AFF3	ENSGALG00000016767	-0.625532	0.872564	12.6113
FRZB	ENSGALG00000002763	-0.426595	0.838383	12.601
UNCX	ENSGALG00000019025	-0.728116	0.893814	12.0463
RAB11FIP3	ENSGALG00000002666	-0.398047	0.825829	11.2423
CRISPLD2	ENSGALG00000005692	-0.598418	0.88637	10.9193
THBS2	ENSGALG00000011200	-0.727185	0.887342	9.76188
CYP1B1	ENSGALG00000025822	-0.759495	0.851509	9.6644
ENSGALG00000009128	ENSGALG00000009128	-0.728562	0.898851	9.62752
UGP2	ENSGALG00000008855	-0.47272	0.87783	9.45193
RBPJL	ENSGALG00000003952	-0.435327	0.816997	9.40612
Sox9	ENSGALG00000004386	-0.765092	0.882702	9.07606
RGS4	ENSGALG00000002564	-0.583725	0.90464	8.93453
SOX5	ENSGALG00000013204	-0.25916	0.813605	8.84735
PAX1	ENSGALG00000028576	-0.797625	0.846552	8.80318
ZNF385B	ENSGALG00000009012	-0.776803	0.81569	8.65839
HIVEP2	ENSGALG00000013795	-0.394223	0.830374	8.58912
LONRF2	ENSGALG00000016768	-0.615247	0.902317	8.43741
UAP1L1	ENSGALG00000009090	-0.54777	0.880242	8.19009
PGM1	ENSGALG00000011016	-0.245937	0.809753	7.68347
NRN1	ENSGALG00000028813	-0.686314	0.894507	7.67151
CXXC5	ENSGALG00000000884	-0.752225	0.897088	7.5877
LRRN2	ENSGALG00000000639	-0.277805	0.82628	7.37199
DD1	ENSGALG00000006519	-0.337312	0.837825	7.31109
COL8A1	ENSGALG00000015253	-0.624933	0.87913	7.22535
ST6GAL2	ENSGALG00000016803	-0.702468	0.825919	7.19167
USP6NL	ENSGALG00000006706	-0.533845	0.856962	6.96149
CCDC177	ENSGALG00000026215	-0.586147	0.808257	6.92191
PAPSS1	ENSGALG00000010542	-0.662609	0.804556	6.76783
IQSEC1	ENSGALG00000005042	-0.619848	0.875132	6.45834
FLRT2	ENSGALG00000010589	-0.79527	0.811358	6.22266
PXYLP1	ENSGALG00000029102	-0.552095	0.884725	6.09184
FKBP14	ENSGALG00000011181	-0.782514	0.86767	6.02725
COL13A1	ENSGALG00000004286	-0.502078	0.819399	5.98812
CA8	ENSGALG00000015454	-0.601937	0.817813	5.64597
GluR1/A	ENSGALG00000004083	-0.506022	0.817726	5.63139
ENSGALG00000005114	ENSGALG00000005114	-0.535259	0.800926	5.5457
SERAC1	ENSGALG00000013732	-0.784385	0.865296	5.49573
SETD7	ENSGALG00000009800	-0.740973	0.843753	5.18498
OPRM1	ENSGALG00000013616	-0.775194	0.848354	5.06542
NETO2	ENSGALG00000004071	-0.595325	0.829281	4.83577
KALRN	ENSGALG00000011744	-0.439752	0.827807	4.68196
PLOD2	ENSGALG00000006783	-0.778776	0.809422	4.60469
SKIL	ENSGALG00000009356	-0.551372	0.855097	4.56713
ERMN	ENSGALG00000020575	-0.594063	0.819558	4.43028
SPAG9	ENSGALG00000007352	-0.627419	0.820049	4.4155
MKX	ENSGALG00000007426	-0.431804	0.808663	4.12432
PDE4B	ENSGALG00000011094	-0.638456	0.800407	4.03592
PHYKPL	ENSGALG00000023920	-0.701075	0.835152	3.79909
TMEM150A	ENSGALG00000005649	-0.590789	0.835078	3.73777
KIAA1324	ENSGALG00000026986	-0.616531	0.818972	3.49033
HES6	ENSGALG00000028415	-0.730492	0.838481	3.44385
DNAJB6	ENSGALG00000006477	-0.619505	0.811906	3.42571
ENSGALG00000025774	ENSGALG00000025774	-0.676902	0.816241	3.372
MC4R	ENSGALG00000012907	-0.400195	0.811671	3.25332
SCHIP1	ENSGALG00000009579	-0.463842	0.800428	3.03374

### Sheet: M7
Gene name	Ensembl ID	Absolute gene significance (GS)	Absolute Module membership (kME)	Intramodular connectivity
KIF21A	ENSGALG00000007098	0.610242	0.90086	17.6382
SHROOM2	ENSGALG00000016614	0.716194	0.928212	14.7675
TMOD2	ENSGALG00000004740	0.539178	0.82526	14.0782
SH3BP5	ENSGALG00000011550	0.653692	0.925821	13.9649
SCG3	ENSGALG00000004766	0.542552	0.830269	13.7947
CALM1	ENSGALG00000026445	0.549877	0.800142	13.5811
PCSK2	ENSGALG00000008734	0.577816	0.855636	13.5195
BAI1	ENSGALG00000016160	0.76346	0.954447	13.4424
ATP2B2	ENSGALG00000004829	0.507624	0.817474	13.2681
NBEA	ENSGALG00000017062	0.678433	0.893625	12.6193
PTPRE	ENSGALG00000009823	0.60045	0.909828	11.4213
CDK14	ENSGALG00000009062	0.570216	0.874958	11.1218
ENSGALG00000025896	ENSGALG00000025896	0.611695	0.880681	10.6393
TNFRSF21	ENSGALG00000016719	0.47891	0.806115	10.6326
NACAD	ENSGALG00000005603	0.716303	0.87007	10.4859
OPCML	ENSGALG00000001442	0.718905	0.902318	10.364
CORO2B	ENSGALG00000008043	0.436374	0.810742	10.3264
ZFPM2	ENSGALG00000016078	0.483852	0.852189	10.2914
NECAP1	ENSGALG00000014330	0.547016	0.860435	10.1881
RIMS1	ENSGALG00000015944	0.47474	0.8136	9.81532
NEURL	ENSGALG00000008281	0.591554	0.852195	9.73825
AP1AR	ENSGALG00000028807	0.660107	0.853425	9.54158
SLC25A33	ENSGALG00000002519	0.622285	0.810321	9.43271
RABGAP1	ENSGALG00000001225	0.492346	0.810175	9.22844
RET	ENSGALG00000002555	0.536862	0.807201	9.18331
GFRA1	ENSGALG00000009173	0.613132	0.854987	9.13046
NFASC	ENSGALG00000000644	0.699724	0.873112	8.67108
SYK	ENSGALG00000015216	0.593301	0.838725	8.17642
RPS6KA2	ENSGALG00000011473	0.723709	0.895458	8.1543
AAK1	ENSGALG00000000019	0.681774	0.870242	8.06231
PRKCE	ENSGALG00000010000	0.642795	0.884619	7.8393
CTNND2	ENSGALG00000013001	0.680996	0.845934	7.78695
RBFOX1	ENSGALG00000007366	0.627737	0.827903	7.76892
LMO1	ENSGALG00000005967	0.503762	0.845924	7.65552
KIAA1598	ENSGALG00000009258	0.558775	0.820317	7.36366
SS4R	ENSGALG00000008362	0.624049	0.858605	7.26571
SLC35F3	ENSGALG00000011003	0.641794	0.860281	7.18845
CECR1	ENSGALG00000013031	0.742238	0.906726	6.69009
FDFT1	ENSGALG00000016665	0.74927	0.825491	6.44614
EBAG9	ENSGALG00000016107	0.744168	0.877805	6.38447
HMGCR	ENSGALG00000014948	0.682904	0.847886	6.30111
NKAIN2	ENSGALG00000014844	0.577375	0.849574	6.17851
ENSGALG00000026628	ENSGALG00000026628	0.745841	0.862291	6.14245
BRINP1	ENSGALG00000006997	0.580324	0.859874	5.79163
PIK3R5	ENSGALG00000021573	0.670433	0.813081	5.65277
SULF2	ENSGALG00000004593	0.842395	0.886187	5.60544
SLC30A9	ENSGALG00000014247	0.659383	0.839221	5.55244
VLDL	ENSGALG00000010166	0.74567	0.871218	5.5341
LUZP2	ENSGALG00000004414	0.820734	0.882215	5.25471
NACC2	ENSGALG00000001728	0.625466	0.833466	5.2231
RPS6KC1	ENSGALG00000009796	0.849722	0.837888	5.20899
CAB39	ENSGALG00000027262	0.721356	0.84788	5.18777
AASDH	ENSGALG00000013764	0.704222	0.845553	5.13388
HTRA3	ENSGALG00000015575	0.585118	0.811856	4.8634
MBOAT1	ENSGALG00000012681	0.662926	0.819276	4.78764
USH1C	ENSGALG00000006192	0.749845	0.86105	4.68073
RD3L	ENSGALG00000027643	0.673909	0.813496	4.66906
EBF1	ENSGALG00000003699	0.729899	0.820721	4.57527
ENSGALG00000009151	ENSGALG00000009151	0.669519	0.823737	4.45651
PPAPDC1A	ENSGALG00000029020	0.723746	0.874869	4.44259
SYN2	ENSGALG00000004955	0.685343	0.812121	4.37453
MEGF11	ENSGALG00000007631	0.765619	0.812594	4.21839
SI	ENSGALG00000009511	0.751321	0.859075	3.74961
LCP1	ENSGALG00000016986	0.761324	0.833671	3.51827
ENSGALG00000015554	ENSGALG00000015554	0.58477	0.840102	3.49967
SMCR8	ENSGALG00000024082	0.588959	0.801858	3.45168
ADAMTS7	ENSGALG00000008164	0.692136	0.803005	3.28685
CCDC149	ENSGALG00000014391	0.579673	0.823133	3.19902
FHL2	ENSGALG00000016797	0.555929	0.824476	3.01637
LGMN	ENSGALG00000010811	0.688693	0.81671	2.65418
LY6E	ENSGALG00000016152	0.75338	0.813339	2.54964
PQLC2L	ENSGALG00000020626	0.444541	0.807142	0.437991

### Sheet: M8
Gene name	Ensembl ID	Absolute gene significance (GS)	Absolute Module membership (kME)	Intramodular connectivity
WDTC1	ENSGALG00000000943	0.52206	0.922405	23.8451
ENSGALG00000027308	ENSGALG00000027308	0.440859	0.947566	23.2926
UBAP2L	ENSGALG00000024094	0.613192	0.832664	19.7099
BRD4	ENSGALG00000013295	0.4589	0.897343	19.6437
LARP1	ENSGALG00000004001	0.556797	0.92301	19.642
DCHS1	ENSGALG00000017334	0.691306	0.814972	18.7051
YWHAQ	ENSGALG00000016433	0.520735	0.960525	18.7039
RPRD2	ENSGALG00000014656	0.528172	0.863215	18.6765
TUBB	ENSGALG00000029076	0.642091	0.8525	18.3678
CRKL	ENSGALG00000006390	0.470009	0.900216	17.3178
ND5	ENSGALG00000018361	0.616908	0.905328	17.306
ENSGALG00000023973	ENSGALG00000023973	0.383236	0.909099	16.9484
avenaII	ENSGALG00000009303	0.525886	0.844394	16.7425
APP	ENSGALG00000015770	0.526939	0.923335	15.8357
ERI3	ENSGALG00000010106	0.564183	0.93435	15.8351
WASL	ENSGALG00000008797	0.532665	0.833489	15.5392
GSK3B	ENSGALG00000014977	0.613096	0.889824	15.2901
ARHGAP35	ENSGALG00000011693	0.487252	0.862802	15.1574
PDZD8	ENSGALG00000029095	0.596907	0.900529	15.1201
LDB1	ENSGALG00000007641	0.612212	0.880293	14.732
YTHDF1	ENSGALG00000005745	0.584978	0.817443	14.053
PPM1G	ENSGALG00000016513	0.551843	0.800836	13.9684
FOXO4	ENSGALG00000005658	0.738183	0.85517	13.957
SMG7	ENSGALG00000004667	0.654588	0.83235	13.7692
CUL3	ENSGALG00000005108	0.767367	0.862009	13.7517
SCAF8	ENSGALG00000013635	0.590741	0.825136	13.5587
HHEX	ENSGALG00000029169	0.726221	0.873018	13.5548
RAB10	ENSGALG00000016535	0.578703	0.921329	13.3287
PSMD6	ENSGALG00000007315	0.578202	0.825001	13.2111
ATN1	ENSGALG00000014554	0.515007	0.912661	13.1613
NPEPPS	ENSGALG00000013702	0.394589	0.829561	13.1269
RNF10	ENSGALG00000007143	0.409299	0.810789	12.9861
ENSGALG00000016251	ENSGALG00000016251	0.627099	0.878823	12.9793
MEMO1	ENSGALG00000010624	0.482931	0.867321	12.6399
MIA3	ENSGALG00000009434	0.573853	0.821902	12.6157
GATAD2B	ENSGALG00000029154	0.619009	0.846855	12.4952
ENSGALG00000010387	ENSGALG00000010387	0.742429	0.815823	12.3999
LEMD2	ENSGALG00000002870	0.582665	0.84068	12.29
CCDC6	ENSGALG00000003165	0.468724	0.848431	12.237
ENSGALG00000000478	ENSGALG00000000478	0.754416	0.885032	12.2226
HOXD8	ENSGALG00000028128	0.536871	0.89809	12.1471
VDAC2	ENSGALG00000005002	0.600863	0.876041	11.9323
PTPRG	ENSGALG00000007177	0.702914	0.90043	11.8822
AAGAB	ENSGALG00000007887	0.537013	0.854835	11.8361
MAP4K4	ENSGALG00000016781	0.731148	0.893876	11.6548
FNBP1L	ENSGALG00000005850	0.417644	0.850458	11.5945
SMARCA4	ENSGALG00000026992	0.480207	0.881824	11.3506
DCUN1D5	ENSGALG00000017181	0.615436	0.805784	11.2422
ENSGALG00000020320	ENSGALG00000020320	0.599598	0.844221	11.0923
PCDH1	ENSGALG00000002553	0.561304	0.89949	11.0202
EIF4G2	ENSGALG00000005587	0.698826	0.851025	10.9264
SPEN	ENSGALG00000003662	0.375302	0.803659	10.8681
ENSGALG00000027686	ENSGALG00000027686	0.687946	0.863438	10.6934
SLC9A6	ENSGALG00000006180	0.519171	0.880431	10.548
RTN4	ENSGALG00000008130	0.506577	0.871147	10.3821
EPB41L1	ENSGALG00000001026	0.609559	0.84361	10.3646
RAB5A	ENSGALG00000011272	0.751588	0.853539	10.3206
RERE	ENSGALG00000002232	0.263923	0.885378	10.3094
TNIK	ENSGALG00000009298	0.326942	0.825433	10.1379
PRCC	ENSGALG00000013243	0.795967	0.823012	10.1009
GNPAT	ENSGALG00000011163	0.59346	0.865567	10.0249
NCKAP1	ENSGALG00000002750	0.508337	0.904238	9.97016
SEPT7	ENSGALG00000012138	0.334045	0.805139	9.93611
PLXNA1	ENSGALG00000006097	0.531651	0.822016	9.8269
ABR	ENSGALG00000004364	0.330498	0.837636	9.73024
ENSGALG00000026289	ENSGALG00000026289	0.635055	0.841847	9.7225
TMEM131	ENSGALG00000016751	0.519424	0.825355	9.71083
EIF4G3	ENSGALG00000010084	0.296933	0.800438	9.66412
THOC7	ENSGALG00000007299	0.616757	0.822458	9.55301
RAB2A	ENSGALG00000015450	0.423319	0.899628	9.48335
WASF1	ENSGALG00000015066	0.322518	0.858269	9.44936
PPP2R5D	ENSGALG00000008527	0.690823	0.868848	9.37916
FAM20C	ENSGALG00000003640	0.568869	0.829578	9.31496
ENSGALG00000003691	ENSGALG00000003691	0.469506	0.829808	9.22008
FAR-1	ENSGALG00000008263	0.728399	0.831507	9.19999
PIP4K2A	ENSGALG00000007877	0.441514	0.885237	9.07144
ENSGALG00000027938	ENSGALG00000027938	0.236154	0.852478	9.06113
PTP4A1	ENSGALG00000016271	0.544517	0.888152	8.96082
SSBP3	ENSGALG00000010774	0.395332	0.83115	8.77423
RAPGEF1	ENSGALG00000003712	0.466724	0.851263	8.63843
ENSGALG00000025732	ENSGALG00000025732	0.425793	0.864935	8.44924
RAB6A	ENSGALG00000017320	0.313285	0.830924	8.42827
ANGPTL4	ENSGALG00000000619	0.684065	0.845926	8.38805
RAP1B	ENSGALG00000009927	0.422074	0.861015	8.35234
ENSGALG00000006277	ENSGALG00000006277	0.641719	0.810295	8.35053
GNA11	ENSGALG00000003238	0.435581	0.888541	8.18197
GPR124	ENSGALG00000003118	0.505755	0.854747	8.02345
ANKRD13C	ENSGALG00000011311	0.395573	0.86876	7.99873
TRIM7.2	ENSGALG00000011997	0.478081	0.843352	7.84338
IGSF3	ENSGALG00000015469	0.570658	0.869944	7.74976
NAV1	ENSGALG00000000362	0.571863	0.884344	7.72082
CPD	ENSGALG00000004295	0.382401	0.810806	7.68591
FYN	ENSGALG00000015022	0.468675	0.833685	7.67186
RANBP9	ENSGALG00000012696	0.575728	0.825664	7.60352
DBN1	ENSGALG00000026644	0.597984	0.851774	7.59836
ABCA3	ENSGALG00000001967	0.519418	0.84529	7.58965
BTG1	ENSGALG00000011276	0.419343	0.846063	7.51151
NRP1	ENSGALG00000007140	0.630395	0.852015	7.38698
MRPS6	ENSGALG00000027579	0.380603	0.865222	7.30954
ENSGALG00000028533	ENSGALG00000028533	0.578595	0.833245	7.19198
TSC22D1	ENSGALG00000016971	0.315639	0.869194	7.14327
NSD1	ENSGALG00000002971	0.444586	0.811817	7.06318
TSPAN13	ENSGALG00000027240	0.582725	0.834823	6.96128
LRP12	ENSGALG00000016077	0.521181	0.835155	6.7372
CORO1C	ENSGALG00000004901	0.522983	0.854986	6.69858
NHE1	ENSGALG00000000921	0.500958	0.837911	6.68773
FAM46A	ENSGALG00000015865	0.411531	0.827166	6.67451
FAF1	ENSGALG00000010536	0.409068	0.871262	6.6555
RAB1A	ENSGALG00000008783	0.55888	0.836035	6.59792
SRGAP1	ENSGALG00000009825	0.510946	0.829528	6.44806
FAM168A	ENSGALG00000017323	0.44058	0.845211	6.40601
CTNNBIP1	ENSGALG00000026306	0.402459	0.879158	6.38099
C5orf24	ENSGALG00000006371	0.523107	0.857468	6.35434
ENSGALG00000021838	ENSGALG00000021838	0.264473	0.848916	6.33897
SPATS2	ENSGALG00000027732	0.405139	0.824017	6.16633
FBXO42	ENSGALG00000003731	0.295718	0.851021	5.93885
ACCN2	ENSGALG00000006240	0.427122	0.821748	5.90778
CAMK2G	ENSGALG00000005088	0.60214	0.812642	5.84844
PIP4K2B	ENSGALG00000001610	0.325353	0.830366	5.82316
EFNA5	ENSGALG00000000280	0.56075	0.815893	5.79716
ATG13	ENSGALG00000008347	0.338054	0.809126	5.63689
RAI1	ENSGALG00000004888	0.366618	0.837952	5.62889
BAIAP2	ENSGALG00000006915	0.486325	0.832193	5.52199
PAPPA2	ENSGALG00000004487	0.612772	0.83229	5.45567
CCNI	ENSGALG00000011457	0.51963	0.827713	5.25649
ARHGEF12	ENSGALG00000006663	0.296301	0.830398	5.12647
PIK3C2B	ENSGALG00000000623	0.275501	0.82731	5.033
chc	ENSGALG00000005139	0.518838	0.831826	4.98489
ENSGALG00000017324	ENSGALG00000017324	0.308109	0.845013	4.95395
AKIRIN2	ENSGALG00000015791	0.36476	0.821289	4.86826
MAP4	ENSGALG00000004938	0.427051	0.80069	4.38717
PCDHGC3	ENSGALG00000028565	0.224287	0.800533	4.33731
C17orf75	ENSGALG00000003434	0.334497	0.806569	4.28022
C20H20ORF24	ENSGALG00000001054	0.235837	0.812031	4.0266
MAP3K3	ENSGALG00000000525	0.552027	0.808402	3.94212
PLEKHA8	ENSGALG00000011185	0.403075	0.814786	3.78864
TGFA	ENSGALG00000024024	0.452916	0.814795	2.49887

### Sheet: M9
Gene name	Ensembl ID	Absolute gene significance (GS)	Absolute Module membership (kME)	Intramodular connectivity
UPK1B	ENSGALG00000015079	0.390396	0.936796	13.3868
C1QTNF2	ENSGALG00000027232	0.706867	0.93457	13.0236
WNT5A	ENSGALG00000005410	0.482622	0.928331	12.5856
ST14	ENSGALG00000001331	0.568797	0.945426	12.2889
ENSGALG00000028858	ENSGALG00000028858	0.356264	0.930051	12.1815
TGFBR3	ENSGALG00000006038	0.597562	0.907081	11.7992
SIM1	ENSGALG00000015466	0.576137	0.905019	10.8992
ETV3	ENSGALG00000000669	0.452512	0.848943	10.8764
KRT8	ENSGALG00000012169	0.245474	0.887946	10.7321
ENSGALG00000005956	ENSGALG00000005956	0.299132	0.898609	10.7158
SCEL	ENSGALG00000027514	0.221592	0.840767	10.6199
CNBP	ENSGALG00000005001	0.493825	0.90856	10.5985
ST5	ENSGALG00000005927	0.512516	0.878966	10.5424
CLDN1	ENSGALG00000026862	0.261116	0.823772	9.8321
PRRX1	ENSGALG00000003324	0.405466	0.895588	9.6911
WNT11	ENSGALG00000000839	0.595115	0.915041	9.64283
LAPTM4A	ENSGALG00000016479	0.668616	0.91244	9.4923
ENSGALG00000026919	ENSGALG00000026919	0.588239	0.910989	9.26979
USP37	ENSGALG00000011427	0.668921	0.903162	9.26761
AIM1L	ENSGALG00000000509	0.245876	0.8499	9.20352
CSNK2A1	ENSGALG00000006197	0.461734	0.884053	8.97244
OSR2	ENSGALG00000016016	0.670782	0.886215	8.56027
UTP23	ENSGALG00000016120	0.399557	0.903726	8.41497
RYBP	ENSGALG00000027845	0.615641	0.906302	8.01783
NR3C2	ENSGALG00000010035	0.60416	0.914878	7.89829
CENPC	ENSGALG00000011683	0.406858	0.880514	7.87376
ENSGALG00000010880	ENSGALG00000010880	0.731368	0.852455	7.82333
WDR43	ENSGALG00000008989	0.396077	0.853246	7.67717
SHMT1	ENSGALG00000005046	0.499795	0.895026	7.60615
EIF4A3	ENSGALG00000008530	0.229672	0.831286	7.58074
ENSGALG00000016784	ENSGALG00000016784	0.712457	0.875711	7.36101
SP3	ENSGALG00000009327	0.439192	0.846409	7.27433
PRKCH	ENSGALG00000011889	0.481345	0.856833	7.27076
THRAP3	ENSGALG00000002144	0.285219	0.839814	7.08198
COL20A1	ENSGALG00000005797	0.704654	0.8437	6.87921
MPZL3	ENSGALG00000021271	0.469982	0.836372	6.79979
MAP3K8	ENSGALG00000007356	0.517015	0.809422	6.77494
TFAP2A	ENSGALG00000012775	0.391132	0.832405	6.75678
FMN1	ENSGALG00000009723	0.695046	0.858296	6.71553
COL21A1	ENSGALG00000016292	0.718241	0.856016	6.69347
ENSGALG00000024039	ENSGALG00000024039	0.451715	0.861982	6.68822
cldn3	ENSGALG00000022557	0.283126	0.842962	6.55009
CSRNP1	ENSGALG00000027905	0.672436	0.870454	6.5199
ANKHD1	ENSGALG00000001099	0.652676	0.861944	6.41362
KIF26A	ENSGALG00000011581	0.296933	0.853642	6.34626
ADK	ENSGALG00000005057	0.642741	0.85729	6.21826
CLNS1A	ENSGALG00000008574	0.288186	0.83078	6.14497
TTC39A	ENSGALG00000010540	0.505369	0.848665	6.11191
TEAD3	ENSGALG00000000953	0.310949	0.846212	6.09571
MYOCD	ENSGALG00000001021	0.330777	0.827807	6.08958
PRPF3	ENSGALG00000028205	0.452258	0.841312	5.92047
RBM26	ENSGALG00000016910	0.421377	0.829045	5.87759
C4orf19	ENSGALG00000027885	0.631341	0.819712	5.86203
CCNT1	ENSGALG00000028977	0.725706	0.823874	5.83657
NDNF	ENSGALG00000011962	0.611063	0.846122	5.77338
CYP26B1	ENSGALG00000016102	0.315179	0.815702	5.74284
ARHGEF5	ENSGALG00000017276	0.444045	0.85084	5.70353
ILDR1	ENSGALG00000015136	0.473799	0.835244	5.50615
UVRAG	ENSGALG00000000845	0.61425	0.809036	5.48766
RAD51	ENSGALG00000004516	0.33908	0.830172	5.19047
EPS8	ENSGALG00000013091	0.603118	0.855384	5.18826
C6orf52	ENSGALG00000012721	0.599028	0.842197	5.11879
EIF2B	ENSGALG00000002045	0.533851	0.838502	5.04219
ELF1	ENSGALG00000016947	0.343316	0.835199	4.97325
ANKRD13A	ENSGALG00000005189	0.436409	0.815039	4.87141
SMPD4	ENSGALG00000006455	0.633939	0.802726	4.68387
CD93	ENSGALG00000008359	0.733177	0.816816	4.65911
FRAS1	ENSGALG00000010316	0.668273	0.812442	4.60343
NOP58	ENSGALG00000008454	0.485334	0.823832	4.58356
DZIP1	ENSGALG00000016895	0.658877	0.844708	4.56524
EDARADD	ENSGALG00000014369	0.399216	0.826241	4.41448
CNDP2	ENSGALG00000019514	0.738235	0.80348	4.27358
CENPT	ENSGALG00000028900	0.315152	0.823227	4.26347
SLC25A15	ENSGALG00000017032	0.417054	0.833519	4.14201
LHX8	ENSGALG00000011369	0.407356	0.831176	4.12443
DCP1A	ENSGALG00000005322	0.542935	0.820711	4.043
GLIPR2	ENSGALG00000028821	0.628947	0.807088	3.89446
CGN	ENSGALG00000000920	0.495167	0.882067	3.74354
ZMYND11	ENSGALG00000006599	0.634197	0.809565	3.69717
MFSD10	ENSGALG00000015652	0.563545	0.801525	3.55155
LRIG2	ENSGALG00000001733	0.567633	0.81658	3.47852
UBTD2	ENSGALG00000002810	0.301513	0.804235	3.31073

### Sheet: M10
Gene name	Ensembl ID	Absolute gene significance (GS)	Absolute Module membership (kME)	Intramodular connectivity
HOXC12	ENSGALG00000026393	-0.907666	0.978432	32.7868
XIRP1	ENSGALG00000006025	-0.84525	0.943529	31.4735
ACTN2	ENSGALG00000014463	-0.811213	0.809726	31.0829
MYBPC1	ENSGALG00000012783	-0.894911	0.965811	30.0788
TNNC2	ENSGALG00000006835	-0.820159	0.922827	30.0323
LMOD2	ENSGALG00000008805	-0.96387	0.975657	29.0576
ANKRD1	ENSGALG00000006491	-0.946096	0.968962	28.9399
KLHL31	ENSGALG00000016309	-0.85655	0.908312	28.6299
LDB3	ENSGALG00000001977	-0.8131	0.86118	27.8808
MYOD1	ENSGALG00000006216	-0.871236	0.894976	27.6365
ACTC1	ENSGALG00000009844	-0.819841	0.803137	27.3135
TNNC1	ENSGALG00000001459	-0.78966	0.882613	27.1239
NEXN	ENSGALG00000008945	-0.846308	0.864341	26.9157
HOXB13	ENSGALG00000001543	-0.944688	0.970153	25.6257
PDLIM3	ENSGALG00000013414	-0.928796	0.962482	25.623
MYOZ2	ENSGALG00000011991	-0.854804	0.881903	25.3092
SH3BGR	ENSGALG00000016127	-0.872038	0.94987	25.2794
CRYAB	ENSGALG00000007945	-0.843083	0.915784	24.961
TNNT2	ENSGALG00000000302	-0.754109	0.866334	24.6041
HSPB2	ENSGALG00000028966	-0.833508	0.930065	23.6061
MYOG	ENSGALG00000000172	-0.839832	0.948217	23.4834
APOBEC2	ENSGALG00000003226	-0.778778	0.92449	23.3183
ENSGALG00000012495	ENSGALG00000012495	-0.752179	0.828427	23.2797
FNDC5	ENSGALG00000003567	-0.799402	0.916425	23.2143
MYL1	ENSGALG00000002907	-0.773944	0.903355	23.2026
CACNA1S	ENSGALG00000000730	-0.778648	0.895208	22.7138
MYF5	ENSGALG00000028091	-0.85287	0.917955	22.6604
CPXM2	ENSGALG00000009693	-0.870652	0.92656	22.5859
LMOD3	ENSGALG00000018946	-0.855707	0.925211	22.3691
KMT2E	ENSGALG00000008167	-0.920703	0.940517	22.1394
Pax-9	ENSGALG00000010114	-0.874474	0.934314	21.9212
DUSP27	ENSGALG00000015453	-0.834801	0.914668	21.5725
RBM5	ENSGALG00000004626	-0.901489	0.955791	21.5023
SPON2	ENSGALG00000027109	-0.944751	0.939467	21.4955
ALPK3	ENSGALG00000002480	-0.805277	0.838115	21.403
MYOM2	ENSGALG00000016342	-0.78863	0.914453	21.3261
HSP90AA1	ENSGALG00000011351	-0.92658	0.943232	21.0396
MYPN	ENSGALG00000003925	-0.790225	0.843708	20.5461
KERA	ENSGALG00000011270	-0.875861	0.930571	20.5357
EN1	ENSGALG00000025740	-0.883136	0.955297	19.969
TPPP	ENSGALG00000012515	-0.8952	0.945759	19.8862
MYF6	ENSGALG00000010936	-0.83267	0.913605	19.535
STC2	ENSGALG00000002893	-0.862431	0.91805	19.4285
MYL2	ENSGALG00000004582	-0.810041	0.849541	19.4007
NRAP	ENSGALG00000008914	-0.820299	0.820333	19.2312
PKD2L2	ENSGALG00000006120	-0.793698	0.859804	18.9723
CORIN	ENSGALG00000014144	-0.907882	0.947334	18.8885
myosin	ENSGALG00000015358	-0.882583	0.942051	18.7431
ADPRHL1	ENSGALG00000016826	-0.700982	0.846192	18.578
CASQ2	ENSGALG00000015018	-0.756199	0.891322	18.5475
JMJD6	ENSGALG00000001802	-0.917146	0.928946	18.4355
ENSGALG00000026041	ENSGALG00000026041	-0.944957	0.924427	18.231
DAB2	ENSGALG00000003803	-0.898451	0.912264	18.206
FAM101A	ENSGALG00000003137	-0.906755	0.923176	18.1498
R3HDML	ENSGALG00000004298	-0.881129	0.919495	17.9024
KLHL11	ENSGALG00000003536	-0.927229	0.926104	17.6613
TRAPPC12	ENSGALG00000016387	-0.922261	0.939067	17.6507
SFMBT1	ENSGALG00000001753	-0.894992	0.912271	17.6133
C10orf71	ENSGALG00000027353	-0.849526	0.908344	17.6042
UACA	ENSGALG00000008143	-0.870664	0.906896	17.2547
GALNT10	ENSGALG00000004033	-0.918979	0.938643	16.9824
USP13	ENSGALG00000008909	-0.915771	0.901243	16.8642
GJD4	ENSGALG00000007065	-0.875193	0.921219	16.8415
RBM24	ENSGALG00000012712	-0.744943	0.806222	16.7419
TSEN54	ENSGALG00000008041	-0.841277	0.852816	16.6551
MB	ENSGALG00000012541	-0.866518	0.852962	16.5286
DIP2B	ENSGALG00000006139	-0.921307	0.924631	16.3838
RFX2	ENSGALG00000001773	-0.854935	0.885494	16.3002
ZNF106	ENSGALG00000009081	-0.832422	0.923383	16.2873
TNNI1	ENSGALG00000000313	-0.727736	0.826634	16.0224
AVPR2	ENSGALG00000009497	-0.851142	0.932883	16.0024
SWT1	ENSGALG00000005117	-0.882817	0.943308	15.892
FXR1	ENSGALG00000008864	-0.87208	0.920202	15.8916
YDJC	ENSGALG00000001424	-0.85176	0.845854	15.838
DDX17	ENSGALG00000012247	-0.91851	0.918583	15.7005
ENSGALG00000022629	ENSGALG00000022629	-0.92934	0.901014	15.6331
DOK7	ENSGALG00000015615	-0.843994	0.871136	15.5445
GTPBP2	ENSGALG00000010315	-0.909387	0.92317	15.5085
MXD4	ENSGALG00000015688	-0.907959	0.913355	15.2956
SLC25A21	ENSGALG00000010117	-0.85504	0.899345	15.0428
PHKA1	ENSGALG00000004801	-0.88453	0.900346	14.9234
ENSGALG00000010113	ENSGALG00000010113	-0.817251	0.820297	14.8736
RGS3	ENSGALG00000008881	-0.816078	0.855236	14.7318
HOMER3	ENSGALG00000003074	-0.750146	0.815989	14.6091
RBM6	ENSGALG00000002941	-0.826704	0.890278	14.3315
MYH7B	ENSGALG00000003157	-0.852622	0.900588	14.0992
DNAJB5	ENSGALG00000001918	-0.885194	0.909942	13.9964
ENSGALG00000027323	ENSGALG00000027323	-0.657181	0.847109	13.6955
KIAA2018	ENSGALG00000014808	-0.835184	0.891747	13.2865
HECTD2	ENSGALG00000001789	-0.884371	0.883051	13.1815
TRDN	ENSGALG00000014848	-0.83255	0.831769	13.1259
HSPA8	ENSGALG00000006512	-0.8715	0.855437	13.0529
ENSGALG00000002522	ENSGALG00000002522	-0.786337	0.813298	13.0468
OPTC	ENSGALG00000003554	-0.865352	0.884002	12.8997
PLEKHH1	ENSGALG00000009507	-0.91881	0.896393	12.831
SLC12A4	ENSGALG00000021316	-0.86182	0.915238	12.7185
CZH9ORF41	ENSGALG00000015155	-0.866427	0.885492	12.654
MYL3	ENSGALG00000005448	-0.866346	0.897537	12.5347
LUC7L3	ENSGALG00000007386	-0.844184	0.897534	12.2506
MYBPC3	ENSGALG00000008148	-0.801177	0.844954	12.2154
MYO18B	ENSGALG00000005538	-0.653469	0.82594	12.2105
RABGGTB	ENSGALG00000011388	-0.898489	0.88276	12.0541
POPDC2	ENSGALG00000014988	-0.795151	0.871135	11.7383
FIGF	ENSGALG00000016558	-0.865961	0.922148	11.7223
GOLGB1	ENSGALG00000009783	-0.809312	0.828682	11.6921
RERG	ENSGALG00000028186	-0.807481	0.844889	11.6326
ZCCHC24	ENSGALG00000026864	-0.803154	0.856858	11.5446
ZNF821	ENSGALG00000000817	-0.835865	0.912151	11.226
Fgf9	ENSGALG00000025748	-0.850324	0.834129	11.18
AREL1	ENSGALG00000010270	-0.87108	0.864502	11.0646
ASB12	ENSGALG00000007594	-0.674964	0.839064	10.8886
MYOM3	ENSGALG00000004155	-0.789997	0.839763	10.87
Sulf1	ENSGALG00000011264	-0.87221	0.883565	10.7563
PRKCQ	ENSGALG00000023876	-0.836266	0.846169	10.7416
PHLPP2	ENSGALG00000000875	-0.807541	0.951247	10.6787
TMEM129	ENSGALG00000015710	-0.804717	0.878389	10.6604
ACTA1	ENSGALG00000011086	-0.71307	0.806616	10.5819
CDC2L1	ENSGALG00000001382	-0.794954	0.891029	10.3897
10.	ENSGALG00000003835	-0.77739	0.859513	10.387
HPS5	ENSGALG00000006266	-0.863583	0.867912	10.3835
Myl2	ENSGALG00000001793	-0.787493	0.87798	10.2579
HSPA5	ENSGALG00000001000	-0.85129	0.849269	9.96723
LAMA2	ENSGALG00000014014	-0.680456	0.823581	9.75314
PTPN21	ENSGALG00000010616	-0.85558	0.871748	9.74108
XPO1	ENSGALG00000004377	-0.80214	0.875272	9.74081
MYLK4	ENSGALG00000012845	-0.764847	0.810007	9.58639
PIK3R4	ENSGALG00000011574	-0.839815	0.838107	9.50184
EIF4A2	ENSGALG00000008684	-0.821183	0.911378	9.17239
SERPINH1	ENSGALG00000011214	-0.857149	0.871704	9.12214
NFYA	ENSGALG00000003247	-0.893549	0.860475	9.09845
CCDC18	ENSGALG00000005889	-0.830051	0.857626	9.06658
RBM12B	ENSGALG00000015930	-0.820458	0.894184	8.98098
MTOR	ENSGALG00000003339	-0.822492	0.84958	8.91641
DNAJB2	ENSGALG00000027506	-0.858831	0.863335	8.72539
DCAF6	ENSGALG00000015435	-0.772937	0.849067	8.71256
Pgo2	ENSGALG00000007543	-0.71213	0.873459	8.56946
SLC4A11	ENSGALG00000016017	-0.818994	0.856537	8.38078
HPGD	ENSGALG00000010769	-0.819652	0.838482	8.3348
KIFC3	ENSGALG00000001020	-0.71253	0.860847	8.26272
FAM53B	ENSGALG00000009718	-0.812438	0.869791	7.84358
DCN	ENSGALG00000011274	-0.792828	0.862939	7.79758
MEOX2	ENSGALG00000010794	-0.762279	0.860389	7.77959
ZFC3H1	ENSGALG00000010177	-0.890049	0.885733	7.53016
PUS3	ENSGALG00000000962	-0.766128	0.822714	7.34316
PACSIN2	ENSGALG00000014159	-0.823996	0.840783	7.31451
ENSGALG00000023608	ENSGALG00000023608	-0.896006	0.83024	7.26526
NABP1	ENSGALG00000025884	-0.800088	0.863429	7.10272
CAPRIN2	ENSGALG00000012947	-0.803126	0.818171	7.07925
FNDC3A	ENSGALG00000017002	-0.818919	0.893815	6.87697
PHF3	ENSGALG00000016267	-0.792422	0.868782	6.87514
SDC1	ENSGALG00000016480	-0.75442	0.867145	6.83589
T	ENSGALG00000011489	-0.81715	0.835925	6.75917
SERPINF2	ENSGALG00000002987	-0.746597	0.855536	6.36153
VIP	ENSGALG00000013604	-0.808691	0.852936	6.30444
CRY2	ENSGALG00000008436	-0.8325	0.836098	6.21695
SNED1	ENSGALG00000006039	-0.872946	0.815334	6.02772
HBP1	ENSGALG00000008050	-0.807592	0.845832	5.99735
NFKB2	ENSGALG00000005653	-0.77711	0.840046	5.68434
Pax-7	ENSGALG00000003782	-0.781152	0.822464	5.57152
foxp2	ENSGALG00000009424	-0.798617	0.81117	5.53631
PKN3	ENSGALG00000004689	-0.793323	0.851917	5.39986
ACADS	ENSGALG00000007072	-0.767571	0.825195	5.34001
SPAG1	ENSGALG00000016037	-0.807756	0.8552	5.24702
HLX	ENSGALG00000027554	-0.791503	0.823035	5.21695
PPM1K	ENSGALG00000011266	-0.804234	0.865996	5.1583
ZIC3	ENSGALG00000006497	-0.791706	0.827277	5.15621
RFTN2	ENSGALG00000008118	-0.78527	0.825808	4.75212
SNTB2	ENSGALG00000027482	-0.795563	0.817288	4.60335
RASA3	ENSGALG00000016817	-0.796435	0.824578	3.86536
